# Sixteen thousand grafts reveal limited scion genetic control of grapevine bench-grafting success

**DOI:** 10.64898/2026.09.11.750947

**Authors:** Jose Munoz, Adam Lovgren, Dario Cantu, Luis Diaz-Garcia

## Abstract

Nurseries produce tens of millions of bench-grafted grapevines (*Vitis vinifera* L.) each year, yet the genetics underlying grafting success rate remain poorly understood. Here, we dissected the genetic architecture of this trait in a scion mapping population. We grafted 138 progeny from a Riesling × Cabernet Sauvignon cross, along with both parents, onto 1103P, with 40 grafts per genotype in each of three separate field blocks and grafted on separate days (16,645 grafts). Success averaged 91.1 %. Scion genotype explained 19 % of the variance among blocks (entry-mean heritability 0.42); genotype × block variance exceeded genotype variance, and a few genotypes failed almost completely in a single block. Success was uncorrelated with yield of the mother vines. QTL mapping across six phenotype definitions and four haplotype-resolved parental genome assemblies detected one modest, reproducible QTL on chromosome 7 (Cabernet Sauvignon alleles; +3.9 percentage points; 11 to 15 % of variance) and suggestive regions on chromosomes 5 and 9. Most variation in grafting success within this elite *V. vinifera* cross was non-genetic and attributable to events affecting entire bundles. These results set expectations for effect sizes, replication, and process control in genetic studies of grafting success.
