## Supplementary Tables for "Sixteen thousand grafts reveal limited scion genetic control of grapevine bench-grafting success"

### Sheet: Supp Table 1
Supplemental Table 3 Spearman correlations between the grafting-success BLUP and yield of the mother vines (BLUPs for 2023, 2024, and a two-season model). FDR, Benjamini-Hochberg adjusted p across the nine tests.
Trait	Season	n	ρ	p	FDR
Cluster weight	2023	138	-0.07	0.44	0.9
Cluster weight	2023 + 2024	138	-0.07	0.44	0.9
Cluster weight	2024	138	-0.07	0.43	0.9
Clusters per vine	2023	138	0.02	0.81	0.9
Clusters per vine	2023 + 2024	138	0.01	0.9	0.9
Clusters per vine	2024	138	-0.01	0.86	0.9
Yield per vine	2023	138	-0.04	0.65	0.9
Yield per vine	2023 + 2024	138	-0.05	0.57	0.9
Yield per vine	2024	138	-0.07	0.41	0.9

### Sheet: Supp Table 2
Supplemental Table 2 Peaks at or above the 20% genome-wide level from composite interval mapping (CIM; 500 permutations) and non-parametric interval mapping (1,000 permutations). Abbreviations as in Table 2.
Method	Chr	Map	Reference	Phenotype	cM	LOD	Thresholds	Level
CIM	5	RI	CS-h1	Median	39	3.1	4.06 / 3.48 / 3.02	20%
CIM	5	RI	CS-h2	Median	50.6	3.78	4.36 / 3.64 / 3.13	10%
CIM	5	RI	RI-h1	Median	36.1	3.62	4.12 / 3.49 / 2.94	10%
CIM	7	CS	CS-h1	BLUP	34.3	3.07	3.97 / 3.58 / 3.06	20%
CIM	7	CS	CS-h1	Median	34.3	4.41	4.12 / 3.66 / 3.11	5%
CIM	7	CS	CS-h2	Median	36.5	5.28	4.16 / 3.53 / 3.06	5%
CIM	7	CS	RI-h1	Median	28.3	4.23	4.36 / 3.76 / 3.21	10%
CIM	7	CS	RI-h2	Median	26.5	4.09	4.41 / 3.60 / 3.07	10%
CIM	9	CS	CS-h1	BLUP	18	3.17	3.97 / 3.58 / 3.06	20%
CIM	9	CS	CS-h1	Median	12	3.19	4.12 / 3.66 / 3.11	20%
CIM	9	CS	CS-h2	Median	5	4.14	4.16 / 3.53 / 3.06	10%
CIM	9	CS	RI-h2	BLUP	27.4	3.13	3.87 / 3.47 / 3.04	20%
CIM	9	CS	RI-h2	Median	1	3.14	4.41 / 3.60 / 3.07	20%
CIM	19	RI	RI-h1	BLUP	1	3.45	4.28 / 3.60 / 2.97	20%
Non-parametric IM	5	RI	CS-h1	Median	37	2.44	2.88 / 2.58 / 2.20	20%
Non-parametric IM	5	RI	CS-h2	Median	51	2.56	2.83 / 2.48 / 2.20	10%
Non-parametric IM	5	RI	RI-h1	Median	36.1	2.28	2.89 / 2.58 / 2.25	20%
Non-parametric IM	7	4-way	CS-h1	Median	30	3.56	4.20 / 3.94 / 3.56	20%
Non-parametric IM	7	CS	CS-h1	Mean	34.3	2.38	2.97 / 2.63 / 2.30	20%
Non-parametric IM	7	CS	CS-h1	Median	34.3	2.85	2.96 / 2.67 / 2.32	10%
Non-parametric IM	7	4-way	CS-h2	Median	23.6	3.72	4.21 / 3.93 / 3.54	20%
Non-parametric IM	7	CS	CS-h2	Median	36.5	2.7	2.90 / 2.62 / 2.24	10%
Non-parametric IM	7	CS	RI-h1	Median	28.3	2.37	2.86 / 2.64 / 2.30	20%
Non-parametric IM	7	CS	RI-h2	Median	26.1	2.37	2.83 / 2.51 / 2.22	20%
Non-parametric IM	18	RI	RI-h2	Mean	17.4	2.26	2.88 / 2.55 / 2.23	20%
Non-parametric IM	19	RI	CS-h2	Mean	41.5	2.41	2.76 / 2.54 / 2.23	20%

### Sheet: Supp Table 3
Supplemental Table 1 1.5-LOD support intervals of the three QTL regions (median phenotype), expanded to flanking markers, with physical coordinates on the respective assembly.
Chr	Map	Reference	Peak cM	LOD	Interval (cM)	Interval (Mb)	Peak (Mb)
7	CS	CS-h1	34.3	3	5.0–45.0	3.6–15.2	10.96
7	CS	CS-h2	36.5	2.87	0.0–55.1	1.9–19.1	9.98
7	CS	RI-h1	28.3	2.58	0.0–51.1	3.2–21.8	10.21
7	CS	RI-h2	26.1	2.58	0.0–46.5	1.0–19.0	7.24
9	CS	CS-h1	6.7	2.14	0.0–41.9	0.1–10.6	3.95
9	CS	CS-h2	4.4	2.32	0.0–43.1	0.2–11.1	3.22
5	RI	CS-h1	38	2.33	0.0–89.4	1.3–17.3	–
5	RI	CS-h2	51	2.31	0.0–67.2	0.5–19.1	–
5	RI	RI-h1	36.1	2.26	0.0–55.6	1.3–17.6	9.12
5	RI	RI-h2	38.3	1.76	0.0–67.9	0.4–25.7	8.09

### Sheet: Supp Table 4
Table 3 Mean grafting success (%) of progeny carrying either parental allele at the peak markers of the three QTL regions, for each block and for the combined phenotypes. Allele 1 is the favorable allele. p, Welch t-test. CS, Cabernet Sauvignon; RI, Riesling.
Region	Phenotype	Allele 1	Allele 2	Difference (points)	p
Chr 7 (CS)	Block A	93	87.7	5.3	0.013
Chr 7 (CS)	Block B	93	89.4	3.6	0.034
Chr 7 (CS)	Block C	92.4	89.7	2.7	0.079
Chr 7 (CS)	Mean	92.8	88.9	3.9	0.002
Chr 7 (CS)	Median	94.1	90.4	3.8	0.00043
Chr 9 (CS)	Block A	91.3	89.7	1.7	0.413
Chr 9 (CS)	Block B	92	90.6	1.4	0.422
Chr 9 (CS)	Block C	92.3	89.5	2.8	0.075
Chr 9 (CS)	Mean	91.9	89.9	1.9	0.118
Chr 9 (CS)	Median	93.9	90.6	3.4	0.002
Chr 5 (RI)	Block A	92.7	89	3.7	0.056
Chr 5 (RI)	Block B	93.3	89.3	4	0.02
Chr 5 (RI)	Block C	92.6	89.8	2.7	0.06
Chr 5 (RI)	Mean	92.9	89.4	3.5	0.003
Chr 5 (RI)	Median	94.3	90.8	3.5	0.00044
